# Lineage-specific chromatin poising enforced by ETS-IRF composite elements determines the divergent interferon responses of plasmacytoid dendritic cells and epithelial cells

**DOI:** 10.64898/2026.06.05.730516

**Authors:** Gargi Mishra, Snehal Ozarkar, Yo Okamura, Meghan Knoll, Russell Sam, Hongchuan Li, Johannes Schwerk, Adelle P. McFarland, David Constant, Hayley Waterman, Manasa Acharya, Adam Lacy-Hulbert, Jason G. Smith, Michael Parthun, Emily Hemann, Isaac M Barber-Axthelm, Weiming Li, Vishal Nigam, Timothy Nice, Jessica A. Hammerman, Stephen K Anderson, Ram Savan

**Affiliations:** Department of Immunology, School of Medicine, University of Washington, Seattle, WA, USA; Basic Science Program, Frederick National Laboratory for Cancer Research, Frederick, MD, USA; Oregon Health & Science University, Portland, Oregon, USA; Centre for Fundamental Immunology, Benaroya Research Institute, Seattle, WA, USA; Department of Microbiology, University of Washington, Seattle, WA, USA; Department of Microbial Infection and Immunity, The Ohio State University College of Medicine, Columbus, Ohio, USA; Department of Comparative Medicine, School of Medicine, University of Washington, Seattle, WA, USA; Department of Pediatrics (Cardiology), University of Washington, Seattle, WA, USA; Center for Developmental Biology and Regenerative Medicine, Seattle Children’s Research Institute, Seattle, WA, USA; Cancer Innovation Laboratory, Center for Cancer Research, NCI, Frederick, MD, USA

## Abstract

Plasmacytoid dendritic cells (pDCs) produce robust type I interferons (IFN-I) within hours of viral sensing, while epithelial cells at mucosal surfaces mount a delayed response dominated by type III interferons (IFN-III). Both cell types express pattern recognition receptors that activate similar downstream transcription factors, yet they produce distinct subsets of IFNs. The mechanisms underlying these differences have remained unclear. Here, using Assay for Transposase-Accessible Chromatin using sequencing (ATAC-seq) in primary human pDCs and intestinal epithelial cells, we show that IFN-I and IFN-III gene loci carry opposing, constitutively established chromatin accessibility landscapes that determine cell-type-specific interferon induction. The IFN-I locus is broadly open in pDCs and constitutively closed in epithelial cells, while the IFN-III locus displays the reciprocal pattern. Motif enrichment analysis of accessible regions at the IFN-I locus in pDCs revealed unexpected and significant enrichment of ETS family binding motifs alongside IRF motifs, which determines the cell-type-specific locus accessibility. The ETS factor PU.1 and IRF8 bind IFN-I promoters, at composite ETS-IRF elements positioned at the Positive Regulatory Domain IV (PRDIV) site of *IFNB1* promoter and adjacent to the TATA-proximal IRF motif of IFNA promoters. *IFNL* gene promoters lack ETS recognition sequences. PU.1-IRF8 composite factor binding extends across intergenic regions of the IFN-I locus, where candidate enhancer elements marked by H3K4me1, H3K27ac, and RNA Pol II occupancy were identified. We propose that this network of ETS-IRF composite-element-anchored enhancers maintains the IFN-I locus in a constitutively poised state in pDCs, licensing the rapid and robust IFN-I response that defines pDCs. In epithelial cells, the absence of PU.1 and IRF8 renders the IFN-I locus epigenetically silent, while the IFN-III locus is constitutively open. Despite this, the delayed IFN-III gene expression in epithelial cells is due to intrinsically weaker promoter activity relative to IFN-I. These findings reveal that the divergent IFN induction of pDCs and epithelial cells is determined by the chromatin architecture prior to infection. Overall, these observations show that lineage-specific ETS-IRF regulatory factors and promoter strength determine the cell-type-specific IFN activation.
