## Supplementary Table 1 for "Lineage-specific chromatin poising enforced by ETS-IRF composite elements determines the divergent interferon responses of plasmacytoid dendritic cells and epithelial cells"

### Sheet: Readme
Field	Description
Analysis	HOMER motif enrichment analysis
Genome build	hg38
Regions analyzed	IFN-I and IFN-III loci
Statistical threshold	Only motifs with p < 0.01 are included
Software	HOMER

### Sheet: pDCs_mock_IFN-I
Rank	Motif	-log10(p)	% Targets	% Background	Fold	p-value	Logo
1	IRF2	24.76	31.25	1.43	21.85	1e-10
2	ISRE	14.54	18.75	0.93	20.16	1e-6
3	IRF1	13.94	25	2.48	10.08	1e-6
4	CREB5	11.65	25	3.39	7.37	1e-5
5	IRF8	11.42	28.12	4.66	6.03	1e-4
6	PRDM1	10.54	34.38	8.14	4.22	1e-4
7	IRF3	9.93	28.12	5.63	4.99	1e-4
8	PU.1-IRF	9.56	50	18.89	2.65	1e-4
9	Hoxd10	9.31	43.75	14.96	2.92	1e-4
10	Atf7	8.54	21.88	3.9	5.61	1e-3
11	NFIL3	7.96	28.12	7.3	3.85	1e-3
12	Atf1	7.75	25	5.91	4.23	1e-3
13	RUNX-AML	7.37	25	6.25	4	1e-3
14	HLF	7.07	31.25	10.06	3.11	1e-3
15	SpiB	6.49	15.62	2.68	5.83	1e-2
16	Hoxa11	6.15	59.38	33.24	1.79	1e-2
17	ELF5	6.14	25	7.56	3.31	1e-2
18	ZBTB12	6.09	15.62	2.94	5.31	1e-2
19	NFATC2	5.87	53.12	28.42	1.87	1e-2
20	ELF3	5.76	25	8.03	3.11	1e-2
21	Rfx6	5.68	25	8.13	3.08	1e-2
22	Hoxa9	5.54	59.38	34.85	1.7	1e-2
23	Brn2	5.23	9.38	1.11	8.45	1e-2
24	Hoxd11	5.13	56.25	33.13	1.7	1e-2
25	PU.1:IRF8	5.04	12.5	2.35	5.32	1e-2
26	RUNX2	4.93	21.88	7.28	3.01	1e-2
27	Chop	4.86	12.5	2.47	5.06	1e-2
28	RUNX1	4.76	25	9.49	2.63	1e-2
29	Hoxa13	4.67	59.38	37.37	1.59	1e-2
30	RUNX	4.62	18.75	5.86	3.2	1e-2

### Sheet: pDCs_R848_treated_IFN-I
Rank	Motif	-log10(p)	% Targets	% Background	Fold	p-value	Logo
1	IRF2	24.76	31.25	1.43	21.85	1e-10
2	ISRE	14.54	18.75	0.93	20.16	1e-6
3	IRF1	13.94	25	2.48	10.08	1e-6
4	CREB5	11.65	25	3.39	7.37	1e-5
5	IRF8	11.42	28.12	4.66	6.03	1e-4
6	PRDM1	10.54	34.38	8.14	4.22	1e-4
7	IRF3	9.93	28.12	5.63	4.99	1e-4
8	PU.1-IRF	9.56	50	18.89	2.65	1e-4
9	Hoxd10	9.31	43.75	14.96	2.92	1e-4
10	Atf7	8.54	21.88	3.9	5.61	1e-3
11	NFIL3	7.96	28.12	7.3	3.85	1e-3
12	Atf1	7.75	25	5.91	4.23	1e-3
13	RUNX-AML	7.37	25	6.25	4	1e-3
14	HLF	7.07	31.25	10.06	3.11	1e-3
15	SpiB	6.49	15.62	2.68	5.83	1e-2
16	Hoxa11	6.15	59.38	33.24	1.79	1e-2
17	ELF5	6.14	25	7.56	3.31	1e-2
18	ZBTB12	6.09	15.62	2.94	5.31	1e-2
19	NFATC2	5.87	53.12	28.42	1.87	1e-2
20	ELF3	5.76	25	8.03	3.11	1e-2
21	Rfx6	5.68	25	8.13	3.08	1e-2
22	Hoxa9	5.54	59.38	34.85	1.7	1e-2
23	Brn2	5.23	9.38	1.11	8.45	1e-2
24	Hoxd11	5.13	56.25	33.13	1.7	1e-2
25	PU.1:IRF8	5.04	12.5	2.35	5.32	1e-2
26	RUNX2	4.93	21.88	7.28	3.01	1e-2
27	Chop	4.86	12.5	2.47	5.06	1e-2
28	RUNX1	4.76	25	9.49	2.63	1e-2
29	Hoxa13	4.67	59.38	37.37	1.59	1e-2
30	RUNX	4.62	18.75	5.86	3.2	1e-2

### Sheet: CAL-1_Mock_IFN-I
Rank	Motif	-log10(p)	% Targets	% Background	Fold	p-value	Logo
39	AR-halfsite	4.8	55.81	36.7	1.52	1e-2
24	PU.1-IRF	7.12	39.53	18.09	2.19	1e-3
18	EHF	8.13	37.21	14.99	2.48	1e-3
4	RUNX1	11.69	34.88	9.88	3.53	1e-5
29	ERG	6.02	34.88	16.35	2.13	1e-2
2	GABPA	12.54	32.56	7.98	4.08	1e-5
3	ELF3	12.15	32.56	8.25	3.95	1e-5
6	RUNX2	11.2	30.23	7.71	3.92	1e-4
15	Etv2	9.4	30.23	9.15	3.3	1e-4
28	ETV1	6.13	30.23	12.83	2.36	1e-2
7	RUNX-AML	11.13	27.91	6.58	4.24	1e-4
14	ELF5	9.44	27.91	7.81	3.57	1e-4
22	ETS1	7.47	27.91	9.65	2.89	1e-3
12	RUNX	9.94	25.58	6.23	4.11	1e-4
20	PRDM1	8.09	25.58	7.67	3.34	1e-3
23	EWS:ERG-fusion	7.19	25.58	8.52	3	1e-3
26	Fli1	6.3	25.58	9.5	2.69	1e-2
31	Elf4	5.84	25.58	10.07	2.54	1e-2
5	IRF8	11.28	23.26	4.36	5.33	1e-4
8	IRF3	10.93	23.26	4.54	5.12	1e-4
21	NFIL3	8.06	23.26	6.41	3.63	1e-3
30	CEBP:AP1	5.98	23.26	8.4	2.77	1e-2
35	HLF	5.29	23.26	9.24	2.52	1e-2
25	Atf1	6.85	20.93	6.16	3.4	1e-2
9	SpiB	10.92	18.6	2.71	6.86	1e-4
10	Atf4	10.78	18.6	2.77	6.71	1e-4
16	CREB5	9.13	18.6	3.5	5.31	1e-3
1	IRF2	13.16	16.28	1.37	11.88	1e-5
11	Chop	10.18	16.28	2.18	7.47	1e-4
17	Ets1-distal	8.79	16.28	2.73	5.96	1e-3
27	Atf7	6.15	16.28	4.26	3.82	1e-2
19	IRF1	8.13	13.95	2.14	6.52	1e-3
33	Elk4	5.74	13.95	3.4	4.1	1e-2
34	Elk1	5.72	13.95	3.42	4.08	1e-2
37	NFkB2-p52	4.98	11.63	2.8	4.15	1e-2
13	CTCF	9.91	9.3	0.46	20.22	1e-4
32	BORIS	5.75	6.98	0.68	10.26	1e-2
36	ISRE	5.06	6.98	0.87	8.02	1e-2
38	Brn2	4.82	6.98	0.96	7.27	1e-2
40	ZNF669	4.63	4.65	0.35	13.29	1e-2

### Sheet: CAL-1_R848_treated_IFN-I
Rank	Motif	-log10(p)	% Targets	% Background	Fold	p-value	Logo
31	SCL	4.98	63.41	43.04	1.47	1e-2
27	AR-halfsite	5.27	58.54	37.56	1.56	1e-2
17	PU.1-IRF	8.11	41.46	17.6	2.36	1e-3
4	RUNX1	10.5	34.15	10.07	3.39	1e-4
23	ERG	5.45	34.15	16.39	2.08	1e-2
3	ELF5	12.01	31.71	7.56	4.19	1e-5
5	Etv2	9.97	31.71	9.15	3.47	1e-4
6	CEBP:AP1	9.81	29.27	7.93	3.69	1e-4
34	NeuroG2	4.67	29.27	14.15	2.07	1e-2
7	RUNX-AML	9.57	26.83	6.83	3.93	1e-4
14	ELF3	8.36	26.83	7.83	3.43	1e-3
15	RUNX2	8.19	26.83	7.98	3.36	1e-3
10	NFIL3	8.88	24.39	6.11	3.99	1e-3
13	RUNX	8.41	24.39	6.46	3.78	1e-3
20	GABPA	6.57	24.39	8.17	2.99	1e-2
22	Rfx6	5.67	24.39	9.23	2.64	1e-2
2	CREB5	12.2	21.95	3.21	6.84	1e-5
19	Atf1	7.26	21.95	6.12	3.59	1e-3
26	EWS:ERG-fusion	5.27	21.95	8.17	2.69	1e-2
32	HLF	4.77	21.95	8.84	2.48	1e-2
16	IRF3	8.15	19.51	4.25	4.59	1e-3
18	Atf7	8.05	19.51	4.31	4.53	1e-3
8	SpiB	9.41	17.07	2.6	6.57	1e-4
9	Atf4	9.2	17.07	2.68	6.37	1e-3
30	ZBTB38	5.03	17.07	5.5	3.1	1e-2
12	Chop	8.62	14.63	2.05	7.14	1e-3
29	IRF8	5.11	14.63	4.07	3.59	1e-2
1	CTCF	12.64	12.2	0.55	22.18	1e-5
11	IRF2	8.76	12.2	1.25	9.76	1e-3
33	IRF1	4.71	9.76	2	4.88	1e-2
21	ISRE	5.67	7.32	0.74	9.89	1e-2
24	ETS:E-box	5.43	7.32	0.8	9.15	1e-2
25	Brn2	5.38	7.32	0.82	8.93	1e-2
28	BORIS	5.26	7.32	0.85	8.61	1e-2
