## Supplementary Table 2 for "Lineage-specific chromatin poising enforced by ETS-IRF composite elements determines the divergent interferon responses of plasmacytoid dendritic cells and epithelial cells"

### Sheet: EICE_IECS_PU1_IFN1
Chr	Start	End	Coords	Name	Motif	Spacer	Strand	Genomic region	Nearest gene	Stim R1	Stim R2	Unstim R1	Unstim R2	PU.1 stim dep	PU.1 unstim dep
chr9	21016176	21016186	chr9:21016176-21016186	E2	EICE	2	-	intergenic	near_IFNB1	23.638	18.95	11.356	9.721	+	+
chr9	21016259	21016267	chr9:21016259-21016267	I0	IECS	0	-	intergenic	near_IFNB1	14.91	11.184	9.362	6.465	+	+
chr9	21023993	21024003	chr9:21023993-21024003	I2	IECS	2	+	intergenic	near_IFNB1	5.323	12.24	4.961	6.077	+	+
chr9	21024316	21024324	chr9:21024316-21024324	E0	EICE	0	-	intergenic	near_IFNB1	3.98	13.423	8.436	8.032	+	+
chr9	21030965	21030976	chr9:21030965-21030976	I3	IECS	3	+	intergenic	near_IFNB1	24.673	27.218	12.855	9.536	+	+
chr9	21031051	21031062	chr9:21031051-21031062	E3	EICE	3	+	intergenic	near_IFNB1	20.708	17.367	10.423	8.354	+	+
chr9	21060865	21060875	chr9:21060865-21060875	I2	IECS	2	+	intergenic	near_IFNB1	4.984	7.914	3.837	7.122	+	+
chr9	21077493	21077501	chr9:21077493-21077501	IFNB1_EICE_0bp(rc)	EICE	0	-	gene_body	IFNB1	1.826	4.141	0	2.218	+	+
chr9	21077493	21077501	chr9:21077493-21077501	E0	EICE	0	-	gene_body	IFNB1	1.826	4.141	0	2.218	+	+
chr9	21081738	21081748	chr9:21081738-21081748	E2	EICE	2	+	intergenic	near_IFNB1	3.308	7.306	5.996	4.19	+	+
chr9	21081743	21081754	chr9:21081743-21081754	E3	EICE	3	+	intergenic	near_IFNB1	3.38	7.51	6.117	4.154	+	+
chr9	21081937	21081945	chr9:21081937-21081945	E0	EICE	0	-	intergenic	near_IFNB1	5.252	14.416	8.215	3.238	+	+
chr9	21082634	21082644	chr9:21082634-21082644	I2	IECS	2	-	intergenic	near_IFNB1	6.342	4.941	5.53	12.668	+	+
chr9	21096530	21096539	chr9:21096530-21096539	I1	IECS	1	+	intergenic	near_IFNB1	26.906	38.902	9.999	12.264	+	+
chr9	21097115	21097125	chr9:21097115-21097125	E2	EICE	2	-	intergenic	near_IFNB1	14.412	27.666	9.6	12.279	+	+
chr9	21097116	21097124	chr9:21097116-21097124	I0	IECS	0	-	intergenic	near_IFNB1	14.412	27.666	9.6	12.279	+	+
chr9	21097225	21097233	chr9:21097225-21097233	E0	EICE	0	+	intergenic	near_IFNB1	10.401	26.045	9.851	9.27	+	+
chr9	21098178	21098188	chr9:21098178-21098188	E2	EICE	2	+	intergenic	near_IFNB1	16.511	18.95	9.405	11.599	+	+
chr9	21104972	21104980	chr9:21104972-21104980	E0	EICE	0	-	intergenic	near_IFNB1	30.406	68.721	25.59	30.894	+	+
chr9	21119070	21119081	chr9:21119070-21119081	I3	IECS	3	-	intergenic	near_IFNW1	2.934	6.898	4.351	5.837	+	+
chr9	21119264	21119274	chr9:21119264-21119274	I2	IECS	2	-	intergenic	near_IFNW1	7.242	12.704	5.862	10.017	+	+
chr9	21121166	21121177	chr9:21121166-21121177	E3	EICE	3	+	intergenic	near_IFNW1	19.299	24.918	14.496	16.707	+	+
chr9	21121167	21121176	chr9:21121167-21121176	I1	IECS	1	+	intergenic	near_IFNW1	19.299	24.918	14.496	16.707	+	+
chr9	21121173	21121182	chr9:21121173-21121182	I1	IECS	1	+	intergenic	near_IFNW1	19.761	25.375	14.715	16.581	+	+
chr9	21121385	21121395	chr9:21121385-21121395	E2	EICE	2	-	intergenic	near_IFNW1	21.35	37.329	12.891	10.324	+	+
chr9	21121386	21121394	chr9:21121386-21121394	I0	IECS	0	-	intergenic	near_IFNW1	21.35	37.329	12.891	10.324	+	+
chr9	21122193	21122203	chr9:21122193-21122203	E2	EICE	2	-	intergenic	near_IFNW1	21.861	25.457	9.949	8.753	+	+
chr9	21122194	21122202	chr9:21122194-21122202	I0	IECS	0	-	intergenic	near_IFNW1	21.861	25.457	9.949	8.753	+	+
chr9	21142561	21142569	chr9:21142561-21142569	IFNW1_EICE_0bp(rc)	EICE	0	-	promoter_1kb	IFNW1	0	0	0	0	-	-
chr9	21142648	21142657	chr9:21142648-21142657	IFNW1_EICE_1bp(rc)	EICE	1	-	promoter_1kb	IFNW1	0	0	0	0	-	-
chr9	21142648	21142656	chr9:21142648-21142656	IFNW1_IECS_0bp(rc)	IECS	0	-	promoter_1kb	IFNW1	0	0	0	0	-	-
chr9	21167333	21167342	chr9:21167333-21167342	IFNA21_IECS_1bp(rc)	IECS	1	-	promoter_1kb	IFNA21	1.826	0	0	0	+	-
chr9	21183027	21183038	chr9:21183027-21183038	E3	EICE	3	-	intergenic	near_IFNA4	2.152	2.823	3.177	5.352	+	+
chr9	21183405	21183413	chr9:21183405-21183413	I0	IECS	0	+	intergenic	near_IFNA4	26.371	41.498	12.82	12.481	+	+
chr9	21183606	21183615	chr9:21183606-21183615	E1	EICE	1	+	intergenic	near_IFNA4	7.455	12.748	6.962	3.949	+	+
chr9	21183661	21183671	chr9:21183661-21183671	I2	IECS	2	+	intergenic	near_IFNA4	3.706	4.97	4.243	2.218	+	+
chr9	21188244	21188253	chr9:21188244-21188253	IFNA4_IECS_1bp(rc)	IECS	1	-	promoter_1kb	IFNA4	0	0	0	0	-	-
chr9	21195464	21195472	chr9:21195464-21195472	I0	IECS	0	+	intergenic	near_IFNA7	26.267	30.186	21.935	23.024	+	+
chr9	21195667	21195676	chr9:21195667-21195676	E1	EICE	1	+	intergenic	near_IFNA7	5.53	7.999	10.185	4.716	+	+
chr9	21202881	21202890	chr9:21202881-21202890	IFNA7_IECS_1bp(rc)	IECS	1	-	promoter_1kb	IFNA7	0	0	0	2.218	-	+
chr9	21207811	21207820	chr9:21207811-21207820	IFNA10_IECS_1bp(rc)	IECS	1	-	promoter_1kb	IFNA10	0	0	0	4.436	-	+
chr9	21218022	21218031	chr9:21218022-21218031	IFNA16_IECS_1bp(rc)	IECS	1	-	promoter_1kb	IFNA16	0	2.446	0	0	+	-
chr9	21228887	21228896	chr9:21228887-21228896	IFNA17_IECS_1bp(rc)	IECS	1	-	promoter_1kb	IFNA17	0	0	0	2.524	-	+
chr9	21235680	21235691	chr9:21235680-21235691	E3	EICE	3	-	intergenic	near_IFNA14	5.197	5.227	3.473	4.716	+	+
chr9	21236061	21236069	chr9:21236061-21236069	I0	IECS	0	+	intergenic	near_IFNA14	15.082	42.588	29.077	13.354	+	+
chr9	21236265	21236274	chr9:21236265-21236274	E1	EICE	1	+	intergenic	near_IFNA14	7.6	14.172	7.189	11.006	+	+
chr9	21236320	21236331	chr9:21236320-21236331	E3	EICE	3	+	intergenic	near_IFNA14	3.652	9.002	4.192	8.039	+	+
chr9	21236321	21236330	chr9:21236321-21236330	I1	IECS	1	+	intergenic	near_IFNA14	3.652	9.002	4.192	8.039	+	+
chr9	21240198	21240206	chr9:21240198-21240206	IFNA14_IECS_0bp(rc)	IECS	0	-	promoter_1kb	IFNA14	8.259	17.264	4.039	5.999	+	+
chr9	21244764	21244772	chr9:21244764-21244772	E0	EICE	0	+	intergenic	near_IFNA14	17.715	29.525	6.668	10.342	+	+
chr9	21244980	21244990	chr9:21244980-21244990	I2	IECS	2	-	intergenic	near_IFNA14	56.789	74.233	27.159	23.028	+	+
chr9	21245044	21245054	chr9:21245044-21245054	I2	IECS	2	+	intergenic	near_IFNA14	52.145	67.547	31.839	24.912	+	+
chr9	21253243	21253253	chr9:21253243-21253253	I2	IECS	2	-	intergenic	near_IFNA14	31.532	33.79	33.438	30.256	+	+
chr9	21268371	21268381	chr9:21268371-21268381	E2	EICE	2	+	intergenic	near_IFNA14	38.506	76.729	19.403	32.276	+	+
chr9	21268377	21268385	chr9:21268377-21268385	I0	IECS	0	+	intergenic	near_IFNA14	37.405	74.829	19.057	31.633	+	+
chr9	21268432	21268443	chr9:21268432-21268443	I3	IECS	3	+	intergenic	near_IFNA14	29.335	59.426	16.363	28.824	+	+
chr9	21268543	21268552	chr9:21268543-21268552	I1	IECS	1	+	intergenic	near_IFNA14	17.31	30.463	10.592	22.08	+	+
chr9	21294916	21294925	chr9:21294916-21294925	I1	IECS	1	+	intergenic	near_IFNA5	11.783	10.527	4.653	7.506	+	+
chr9	21295462	21295471	chr9:21295462-21295471	E1	EICE	1	+	intergenic	near_IFNA5	37.782	42.099	32.86	48.111	+	+
chr9	21295517	21295528	chr9:21295517-21295528	I3	IECS	3	+	intergenic	near_IFNA5	28.276	31.629	27.521	42.581	+	+
chr9	21295629	21295638	chr9:21295629-21295638	I1	IECS	1	+	intergenic	near_IFNA5	9.548	16.398	12.706	23.75	+	+
chr9	21323190	21323201	chr9:21323190-21323201	I3	IECS	3	+	intergenic	near_IFNA5	22.652	21.159	22.811	24.756	+	+
chr9	21351767	21351775	chr9:21351767-21351775	IFNA6_EICE_0bp	EICE	0	+	promoter_1kb	IFNA6	0	2.446	0	0	+	-
chr9	21351794	21351803	chr9:21351794-21351803	IFNA6_EICE_1bp	EICE	1	+	promoter_1kb	IFNA6	0	2.446	0	0	+	-
chr9	21358370	21358381	chr9:21358370-21358381	I3	IECS	3	+	intergenic	near_IFNA6	4.241	2.905	2.121	2.218	+	+
chr9	21368150	21368160	chr9:21368150-21368160	IFNA13_IECS_2bp(rc)	IECS	2	-	promoter_1kb	IFNA13	4.224	3.593	2.121	0	+	+
chr9	21368836	21368845	chr9:21368836-21368845	IFNA13_IECS_1bp(rc)	IECS	1	-	promoter_1kb	IFNA13	0	2.446	2.121	0	+	+
chr9	21381888	21381899	chr9:21381888-21381899	E3	EICE	3	-	intergenic	near_IFNA2	101.735	123.353	72.776	68.515	+	+
chr9	21384760	21384769	chr9:21384760-21384769	E1	EICE	1	-	gene_body	IFNA2	3.727	3.944	2.121	2.218	+	+
chr9	21385554	21385563	chr9:21385554-21385563	IFNA2_EICE_1bp(rc)	EICE	1	-	promoter_1kb	IFNA2	113.614	143.77	97.956	109.411	+	+
chr9	21386140	21386150	chr9:21386140-21386150	IFNA2_EICE_2bp	EICE	2	+	promoter_1kb	IFNA2	2.743	2.446	0	3.287	+	+
chr9	21408943	21408952	chr9:21408943-21408952	IFNA8_IECS_1bp	IECS	1	+	promoter_1kb	IFNA8	3.652	7.305	0	4.14	+	+
chr9	21409061	21409071	chr9:21409061-21409071	IFNA8_IECS_2bp	IECS	2	+	promoter_1kb	IFNA8	3.652	7.305	0	4.698	+	+
chr9	21432847	21432858	chr9:21432847-21432858	I3	IECS	3	-	intergenic	near_IFNA1	23.888	35.38	15.054	14.704	+	+
chr9	21440354	21440363	chr9:21440354-21440363	IFNA1_IECS_1bp	IECS	1	+	promoter_1kb	IFNA1	3.652	6.22	7.9	2.218	+	+
chr9	21440382	21440392	chr9:21440382-21440392	IFNA1_IECS_2bp	IECS	2	+	promoter_1kb	IFNA1	3.652	6.22	7.839	2.218	+	+
chr9	21444516	21444525	chr9:21444516-21444525	I1	IECS	1	+	intergenic	near_IFNA1	68.541	85.364	76.107	53.87	+	+
chr9	21444521	21444532	chr9:21444521-21444532	E3	EICE	3	+	intergenic	near_IFNA1	67.184	83.358	74.756	52.007	+	+
chr9	21481506	21481517	chr9:21481506-21481517	E3	EICE	3	+	gene_body	IFNE	5.169	16.773	5.274	7.58	+	+
chr9	21481851	21481862	chr9:21481851-21481862	E3	EICE	3	-	gene_body	IFNE	137.021	172.016	97.15	116.035	+	+
chr9	21481858	21481868	chr9:21481858-21481868	I2	IECS	2	-	gene_body	IFNE	137.727	172.48	98.126	117.217	+	+
Notes
1. The sites reported here are combined from two sources: (1) promoter - ifn_promoters_1kb_EICE_final_chr9.bed (1kb upstream of TSS); (2) gene_body and intergenic - BED2_IFN1_canonical_EICE.bed (within PU.1 CUT&RUN peaks across IFN-I locus).
2. PU.1 dep: + = signal >= 1.0 in at least one replicate (±150bp window); - = signal < 1.0 in all replicates.
3. Signal = mean PU.1 CUT&RUN bigWig signal over ±150bp window centred on site midpoint.
4. Genomic region: promoter_1kb = within 1kb upstream of TSS (strand-corrected); gene_body = within transcribed region; intergenic = neither.
5. Motif: E=EICE (GGAA...GAAA); I=IECS (GAAA...GGAA). Spacer = number of bp between half-sites (0-3).
6. BigWig files (not merged): Pu_1_r848_stim_Cal1_R1/R2.bigWig, Pu_1_unstim_Cal1_R1/R2.bigWig.
7. BigWig path: /Volumes/ramlab/Gargi_server/Cut_Run/cut_run_071225/03_peak_calling/03_bed_to_bigwig/
8. Genome: hg38. CAL-1 pDC. Conditions: R848-stimulated (stim) / unstimulated (mock).
