## Supplementary Table 3 for "Lineage-specific chromatin poising enforced by ETS-IRF composite elements determines the divergent interferon responses of plasmacytoid dendritic cells and epithelial cells"

### Sheet: Index
Sheet 1	Cell Culture and Treatment
Sheet 2	Cell Lines
Sheet 3	Protein Analysis
Sheet 4	RT qPCR
Sheet 5	Library preparation
Sheet 6	Oligos
Sheet 7	Antibodies

### Sheet: Cell Culture and Treatment
REAGENT or RESOURCE	SOURCE	IDENTIFIER
Cell Culture
DMEM	Gibco	11960-044
RPMI	Gibco	21870-076
OptiMEM	Gibco	31985-070
Trypsin-EDTA (0.05%), phenol red	Gibco	25300054
Non Essential Amino Acids Solution (100X)	Fisher	11-140-050
HEPES	Life Technologies	15630080
Pen Strep Glutamine	Fisher	10378016
BenchMark™ Fetal Bovine Serum	GeminiBio	100-106-500
DPBS	Fisher	MT21040CM
Treatments
Mirus Bio TransIT-X2	Fisher Scientific	MIR6000
Pierce Gaussia Luciferase Glow Assay Kit	Thermo Fisher Scientific	16160
HCV PAMP	Gifted by Gale Lab (UW)
R848	Invivogen	TLRL-R848-1
Inhibitors
GSK	Target Mol	T2079
Bay 11-7082	Selleck Chemicals	S2913
Primary cells isolation
Human pDCs isolation
EasySep Human Plasmacytoid DC Isolation Kit	Stemcell	17977
Human Intestinal Organoid isolation and Culture
Advanced DMEM/F12	Invitrogen	12634-010
N-acetyl-L-cysteine (1 mM)	Sigma-Aldrich	A9165-5G
HEPES (10 mM)	VWR	16777-032
GlutaMAX (1x)	Fisher/Invitrogen	35050-061
B-27 supplement (1x)	Invitrogen	17504-044
NEAA (1x)	Thermo Fisher Scientific	11140050
Antibiotic-antimycotic (1%)	Invitrogen	15140-122
Mouse epidermal growth factor (mEGF, 50 ng mL⁻¹)	Thermo Fisher / PeproTech	315-09
SB202190 (10 µM)	Sigma	S7067
Human gastrin (10 nM)	Sigma	G9020-250UG
Nicotinamide (10 mM)	Thermo Fisher Scientific	AC128271000
A83-01 (500 nM)	Tocris	2939
PGE2 (100 nM)	Cayman Chemical	14010
Y-27632 (10 µM)	Hello Bio	HB2297
Matrigel	Corning	356231
Human placental collagen type IV	Sigma-Aldrich	C5533-5MG
Cell recovery solution	Corning	354253
G418 (0.5 mg mL⁻¹)	Sigma-Aldrich	G8168
Hygromycin (0.5 mg mL⁻¹)	Invitrogen	10687-010
Cloning

### Sheet: Cells
Cells	SOURCE	IDENTIFIER
HuH-7	Gift from Michael Gale	RRID: CVCL_0336
HEK293T	ATCC	RRID:CVCL_0063
CAL-1	MTA Maeda	RRID:CVCL_5G46
PH5CH8	Cellosaurus	RRID:CVCL_VL00
pDCs	Blood Donors
Reporter Cells
Huh7 5x ISGF3 GLuc-PEST (IFNAR1 KO)	Generated in the lab
Huh7 5x ISGF3 GLuc-PEST (IFNLR1 KO)	Generated in the lab
Human Intestinal Organoid isolation and Culture	Gift from Jason lab (University of Washington, Department of Microbiology)

### Sheet: Protein Analysis
REAGENT or RESOURCE	SOURCE	IDENTIFIER
Quick Start™ Bradford Protein Assay	Bio-Rad	5000201
4-20% Criterion™ TGX™ Precast Midi Protein Gel, 26 well, 15 µl	Bio-Rad	5671095
Precision Plus Protein Dual Color Standards	Bio-Rad	1610374
Tris Base	Fisher	BP152-1
Glycine	Sigma Aldrich	G7126
SDS	Sigma Aldrich	L3771-25G
Tris-HCl	Sigma Aldrich	T3253
NaCl	Sigma Aldrich	S3014
Tween 20	Fisher	BP337-500

### Sheet: RT qPCR
REAGENT or RESOURCE	SOURCE	IDENTIFIER
TRIzol Reagent	Thermo Fisher Scientific	15-596-018
Chloroform	Sigma Aldrich	288306
Primescript RT kit	Takara Bio	RR037A
Applied Biosystems TaqMan Universal Master Mix II, No UNG	Thermo Scientific	4440040
Primers
HPRT1	IDT	Hs.PT.58v.45621572
IFNA2	IDT	Hs.PT.58.24294810.g
IFNB1	IDT	Hs.PT.58.39481063.g
IFNL1	IDT	Hs.PT.56a.21113836.g
IFNL2	Life Technologies	Hs00820125_g1
IFNL3	Life Technologies	Hs04193050_gH

### Sheet: Library preparation
REAGENT or RESOURCE	SOURCE	IDENTIFIER
ATAC-Seq
ATAC-Seq kit	Activemotif	53150
CUT&RUN
T4 Polynucleotide Kinase - 500 units (PNK)	New England Biolabs	M0201S
T4 Polynucleotide Kinase - 2,500 units (PNK)	New England Biolabs	M0201L
10 mM Adenosine 5-Triphosphate (ATP)	New England Biolabs	P0756S
Agencourt Ampure XP magnetic beads	Beckman Coulter	A63880
Agencourt Ampure XP magnetic beads	Beckman Coulter	A63882
1 M Tris/HCl Stock Solution (dissolved Tris base adjusted to pH 8.0 with HCl)	Fisher Scientific	BP1521
Concanavalin-coated magnetic beads	Bangs Laboratories	BP531
Antibody to an epitope of interest. For example, rabbit α-CTCF polyclonal antibody (Millipore 07-729) for mapping 1D and 3D interactions by CUT&RUN	Millipore	07-729
Positive control antibody to an abundant epitope, e.g. α-H3K27me3 (Lys27) rabbit monoclonal antibody	Cell Signaling	9733
Negative control antibody to an absent epitope, e.g. Rpb1 CTD (Ser5) (D9N5I)	Cell Signaling	13523
10% Triton-X100	Sigma Aldrich	X100
Dimethyl sulfoxide (DMSO)	Sigma Aldrich	41640-100ml
Distilled, deionized or RNAse-free H2O (dH2O e.g., Promega, cat. no. P1197)	Promega	P1197
1 M Manganese Chloride (MnCl2)	Sigma Aldrich	203734
1 M Calcium Chloride (CaCl2) Use at 100mM	Fisher Scientific	BP510
1 M Potassium Chloride (KCl)	Sigma Aldrich	P3911
1 M Hydroxyethyl piperazineethanesulfonic acid pH 7.5 (HEPES (Na ))	Sigma Aldrich	H3375
1 M Hydroxyethyl piperazineethanesulfonic acid pH 7.9 (HEPES (K ))	Sigma Aldrich	H3375
5 M Sodium chloride (NaCl)	Sigma Aldrich	S5150-1L
0.5 M Ethylenediaminetetraacetic acid (EDTA)	Sigma Aldrich	E5134-100G
0.2 M Ethylene glycol-bis(β-aminoethyl ether)-N,N,N,N-tetraacetic acid (EGTA)	Sigma Aldrich	E3889
2 M Spermidine	Sigma Aldrich	S2626-1G
Roche Complete Protease Inhibitor EDTA-Free tablets	Sigma Aldrich	5056489001
10% Sodium dodecyl sulfate (SDS)	Sigma Aldrich	L4509
Proteinase K	Thermo Fisher Scientific	EO0492
Ethanol	Decon Labs	2716
Protein A-Micrococcal Nuclease (pA-MNase) fusion protein	Henikoff's lab gift
RNase A, DNase and protease-free	Thermo Fisher Scientific	EN0531
10mM dNTPs	Kapa Biosystems	KK1017
Taq DNA polymerase	Thermo Scientific	EP0401
Enzymatics 2X Rapid ligase buffer		B101L
Enzymatics DNA ligase	Fisher Scientific	L6030-HC-L
5X KAPA buffer	Kapa Biosystems	KK2502
KAPA HS HIFI polymerase HiFi HotStart DNA Polymerase with dNTPs (1U/µl, 250 U)	Kapa Biosystems	KK2502
10X NEB T4 DNA ligase buffer	New England Biolabs	B0202S ?
TapeStation High Sensitivity D1000 Screen Tape	Agilent	5067-5584
TapeStation High Sensitivity D1000 Reagents	Agilent	5067-5585
40% PEG 4000	Sigma-aldrich	81242
40% PEG 8000 (mix with 5M NaCl for 20% PEG 2.5M NaCl)	Sigma-aldrich	202452
TruSeq Adapters
T4 DNA polymerse	Invitrogen	18005-025
Biomek AP96 P250 pipette tips	Beckman Coulter	717253
Eppendorf LoBind PCR plates semi-skirted	Eppendorf	30129504
Primers
P5 primer (HPLC purification): AATGATACGGCGACCACCGA*
P7 primer (HPLC purification): CAAGCAGAAGACGGCATACGA*G
Reagent Reservoirs (e.g. Thermo Scientific 8095)

### Sheet: Oligos
REAGENT or RESOURCE	SOURCE	IDENTIFIER
siRNA
IRF8	Origene	SR302298
PU.1	Santa Cruz	sc-36330
IRF5	Thermo Fischer Scientific	s7514
Oligos
Name	Sequence (5'→3')	Element
IFNL1 (IRFEii)	GGTTACCTTTTCACTTTACACACATCATCC	IRF
IFNL3 (IRFEi)	GGTCTCCATCAGTTTCTCTTTCCCTCCAGCTGCC	IRF
IFNL3 (IRFEii)	GGCTGTGTTTTCACTTTTCCTACATCAGCC	IRF
IFNB1 (IRFEii + NF-κB)	GAAAGGGAGAAGTGAAAGTGGGAAATTCC	NF-κB, ETS/PU.1
IFNB1 (IRFEi & IRFEii)	GGCATAGGAAAACTGAAAGGGAGAAGTGAAAGTGGGAACC	IRF, ETS/PU.1

### Sheet: Antibodies
REAGENT or RESOURCE	SOURCE	IDENTIFIER
Western blot
PU.1	Abcam	ab302623
IRF8	Cell signaling Technologies	5628
IRF5	Abcam	ab181553
GAPDH	Santacruz	8296
CUT&RUN
H3K4me3	EpiCypher	SKU:13-0060
H3K4me1	Abcam	ab176877
H3K27ac	EpiCypher	SKU:13-0059
H3K27me3	EpiCypher	SKU:13-0055
H3K36me3	EpiCypher	SKU:13-0058
H3K9me3	Abcam	ab176916
PU.1	Cell signaling Technologies	2258T
IRF8	Cell signaling Technologies	83413T
IRF5	Activemotif	61270
HNF4α	Atlas Antibodies	HPA004712
FOXA	Epicypher	SKU:13-2001
IgG	Abcam	ab172730
